# Morphology does not covary with predicted behavioural correlations of the domestication syndrome in dogs

**DOI:** 10.1101/660829

**Authors:** Christina Hansen Wheat, Wouter van der Bijl, Christopher West Wheat

## Abstract

Domesticated animals display suites of altered morphological, behavioural and physiological traits compared to their wild ancestors, a phenomenon known as the domestication syndrome (DS). Because these alterations are observed to co-occur across a wide range of present day domesticates, the traits within the DS are assumed to covary within species and a single developmental mechanism has been hypothesized to cause the observed co-occurrence. However, due to the lack of formal testing it is currently not well-resolved if the traits within DS actually covary. Here we test the hypothesis that the presence of the classic morphological domestication traits white pigmentation, floppy ears and curly tails predict the strength of behavioural correlations in support of the DS in 78 dog breeds. Contrary to the expectations of covariation among DS traits, we found that morphological traits did not covary among themselves, nor did they predict the strength of behavioural correlations among dog breeds. Further, the number of morphological traits in a breed did not predict the strength of behavioural correlations. Our results thus contrast with the hypothesis that the DS arises due to a shared underlying mechanism, but more importantly, questions if the morphological traits embedded in the DS are actual domestication traits or post-domestication improvement traits. For dogs, it seems highly likely that strong selection for breed specific morphological traits only happened recently in relation to breed formation. Present day dogs therefore have limited bearing of the initial selection pressures applied during domestication and we should reevaluate our expectations of the DS accordingly.
