## Supplemental Files for "Morphology does not covary with predicted behavioural correlations of the domestication syndrome in dogs"

### Sheet: Fig S2
																							hypothesis	group	diff	diff_l	diff_u	diff_p	present	present_l	present_u	present_p	absent	absent_l	absent_u	absent_p
																							sociability vs playfulness	breed age (Modern)	0.0589326	-0.00434142	0.129045	0.065875	0.128049	-0.00494666	0.317751	0.060375	0.186382	0.0648773	0.374785	0.00175
																							aggression vs fearfulness	breed age (Modern)	0.0589326	-0.00434142	0.129045	0.065875	0.0136732	-0.0748749	0.0946125	0.749125	0.0722293	0.0020619	0.141384	0.043625
																							sociability vs aggression	breed age (Modern)	0.0589326	-0.00434142	0.129045	0.065875	0.0378842	-0.0615116	0.132278	0.40925	0.0972163	0.0105827	0.179403	0.0315
																							sociability vs fearfulness	breed age (Modern)	0.0589326	-0.00434142	0.129045	0.065875	0.063229	-0.0361201	0.177602	0.203	0.122034	0.0328192	0.227803	0.0095
																							playfulness vs aggression	breed age (Modern)	0.0589326	-0.00434142	0.129045	0.065875	0.0194727	-0.0904469	0.118045	0.71175	0.0787641	-0.0179917	0.162901	0.10475
																							playfulness vs fearfulness	breed age (Modern)	0.0589326	-0.00434142	0.129045	0.065875	0.0564365	-0.0471966	0.166913	0.245125	0.115795	0.0256681	0.216031	0.014875
																							sociability vs playfulness	white	-0.00854223	-0.0652606	0.0220811	0.62575	0.164305	0.0383238	0.346534	0.00825	0.164305	0.0383238	0.346534	0.00825
																							aggression vs fearfulness	white	7.03173e-05	-0.0247382	0.0252177	0.993625	0.0422738	-0.0292383	0.111072	0.22675	0.0422738	-0.0292383	0.111072	0.22675
																							sociability vs aggression	white	0.00340089	-0.0237308	0.0337921	0.801	0.0658341	-0.0222046	0.148733	0.1255	0.0658341	-0.0222046	0.148733	0.1255
																							sociability vs fearfulness	white	0.00135367	-0.0292562	0.0319121	0.92875	0.0918982	0.00294983	0.197278	0.0445	0.0918982	0.00294983	0.197278	0.0445
																							playfulness vs aggression	white	0.00485206	-0.0220262	0.0366707	0.73375	0.0461791	-0.0508595	0.131833	0.332375	0.0461791	-0.0508595	0.131833	0.332375
																							playfulness vs fearfulness	white	-0.000701988	-0.0328279	0.0290338	0.962625	0.0864617	-0.00382707	0.185967	0.058125	0.0864617	-0.00382707	0.185967	0.058125
																							sociability vs playfulness	floppy	-0.0106397	-0.0541058	0.0292718	0.592125	0.163188	0.0353891	0.349519	0.00975	0.163188	0.0353891	0.349519	0.00975
																							aggression vs fearfulness	floppy	0.0269066	-0.00103484	0.0530902	0.058875	0.0292745	-0.0466671	0.100339	0.421875	0.0292745	-0.0466671	0.100339	0.421875
																							sociability vs aggression	floppy	-0.0100216	-0.0410017	0.0193181	0.508125	0.0726492	-0.0169629	0.157319	0.101	0.0726492	-0.0169629	0.157319	0.101
																							sociability vs fearfulness	floppy	-0.00373873	-0.0378235	0.030055	0.82825	0.0948794	0.00385106	0.203416	0.042375	0.0948794	0.00385106	0.203416	0.042375
																							playfulness vs aggression	floppy	-0.025783	-0.0588916	0.0061107	0.11625	0.0619091	-0.0387785	0.150756	0.210625	0.0619091	-0.0387785	0.150756	0.210625
																							playfulness vs fearfulness	floppy	0.000957824	-0.0331791	0.0347262	0.95775	0.0859844	-0.00769246	0.1883	0.07	0.0859844	-0.00769246	0.1883	0.07
																							sociability vs playfulness	curly	-0.00452368	-0.0487269	0.0236995	0.77325	0.160329	0.0367059	0.343645	0.009625	0.160329	0.0367059	0.343645	0.009625
																							aggression vs fearfulness	curly	0.0113262	-0.011378	0.0358981	0.334125	0.0368355	-0.0358894	0.105422	0.300875	0.0368355	-0.0358894	0.105422	0.300875
																							sociability vs aggression	curly	0.00195606	-0.0248767	0.0265934	0.876375	0.0670035	-0.0208395	0.150215	0.1245	0.0670035	-0.0208395	0.150215	0.1245
																							sociability vs fearfulness	curly	-0.000572922	-0.0315016	0.0256824	0.966875	0.0936036	0.00405702	0.198788	0.041625	0.0936036	0.00405702	0.198788	0.041625
																							playfulness vs aggression	curly	0.00620996	-0.018608	0.0332009	0.624875	0.0459939	-0.0529988	0.13153	0.34125	0.0459939	-0.0529988	0.13153	0.34125
																							playfulness vs fearfulness	curly	-0.00256741	-0.0356193	0.0238911	0.855875	0.0877685	-0.00261671	0.187176	0.055875	0.0877685	-0.00261671	0.187176	0.055875

### Sheet: Fig 3a_conservative
term	posterior_avg	posterior_sd	lower	upper
Intercept	0.117	0.056	0.018	0.239
CategoryModern	-0.059	0.035	-0.13	0.009
whiteYES	-0.005	0.014	-0.033	0.024
floppyYES	0.005	0.018	-0.028	0.04
curlyYES	-0.039	0.031	-0.098	0.024

### Sheet: Fig S2_conservative
hypothesis	group	diff	diff_l	diff_u	diff_p	present	present_l	present_u	present_p	absent	absent_l	absent_u	absent_p
sociability vs playfulness	breed age (Modern)	0.0585354	-0.00895041	0.1295	0.080375	0.139569	-0.0186898	0.336617	0.09375	0.197879	0.0493664	0.388908	0.00575
aggression vs fearfulness	breed age (Modern)	0.0585354	-0.00895041	0.1295	0.080375	-0.0116594	-0.111517	0.0765447	0.793625	0.045961	-0.0318741	0.123694	0.23625
sociability vs aggression	breed age (Modern)	0.0585354	-0.00895041	0.1295	0.080375	0.0208095	-0.0833815	0.123525	0.669125	0.0794011	-0.0107537	0.16884	0.08075
sociability vs fearfulness	breed age (Modern)	0.0585354	-0.00895041	0.1295	0.080375	0.0617766	-0.0526575	0.187074	0.272	0.1208	0.0170948	0.234407	0.02325
playfulness vs aggression	breed age (Modern)	0.0585354	-0.00895041	0.1295	0.080375	-0.0173018	-0.132101	0.0880741	0.74975	0.0416757	-0.0598175	0.135177	0.399
playfulness vs fearfulness	breed age (Modern)	0.0585354	-0.00895041	0.1295	0.080375	0.0338394	-0.0792819	0.156236	0.52925	0.0924469	-0.0062485	0.203433	0.06525
sociability vs playfulness	white	-0.00124875	-0.0404658	0.0332092	0.94025	0.170037	0.0188086	0.360303	0.02325	0.170037	0.0188086	0.360303	0.02325
aggression vs fearfulness	white	-0.0106893	-0.0349997	0.0133083	0.378	0.0224977	-0.0595776	0.0992405	0.5695	0.0224977	-0.0595776	0.0992405	0.5695
sociability vs aggression	white	0.0179074	-0.00964505	0.0479747	0.21075	0.0411963	-0.0500774	0.130679	0.350875	0.0411963	-0.0500774	0.130679	0.350875
sociability vs fearfulness	white	0.00703266	-0.0214049	0.0375622	0.6225	0.0872573	-0.0176701	0.201146	0.096125	0.0872573	-0.0176701	0.201146	0.096125
playfulness vs aggression	white	0.0179223	-0.00977273	0.0481631	0.206625	0.00325568	-0.0997293	0.0961071	0.948625	0.00325568	-0.0997293	0.0961071	0.948625
playfulness vs fearfulness	white	-0.00242117	-0.0346367	0.0263268	0.872375	0.0648071	-0.036293	0.176683	0.194875	0.0648071	-0.036293	0.176683	0.194875
sociability vs playfulness	floppy	-0.0131677	-0.0572144	0.024957	0.493875	0.176402	0.0212124	0.368353	0.0195	0.176402	0.0212124	0.368353	0.0195
aggression vs fearfulness	floppy	0.0243325	-0.00178963	0.0498245	0.070625	0.00498718	-0.0796459	0.0833247	0.90025	0.00498718	-0.0796459	0.0833247	0.90025
sociability vs aggression	floppy	-0.0115211	-0.0416992	0.0171163	0.439875	0.0556361	-0.0371891	0.147988	0.217875	0.0556361	-0.0371891	0.147988	0.217875
sociability vs fearfulness	floppy	-0.00308853	-0.0361657	0.0300621	0.8525	0.0925018	-0.0135184	0.208763	0.086125	0.0925018	-0.0135184	0.208763	0.086125
playfulness vs aggression	floppy	-0.0244882	-0.0568859	0.00668828	0.125625	0.0245288	-0.0813024	0.120119	0.632375	0.0245288	-0.0813024	0.120119	0.632375
playfulness vs fearfulness	floppy	-0.00139966	-0.03379	0.0315228	0.934125	0.064151	-0.038377	0.177593	0.21075	0.064151	-0.038377	0.177593	0.21075
sociability vs playfulness	curly	0.0239066	-0.0754662	0.0905156	0.561875	0.159117	-0.00616809	0.364995	0.06175	0.159117	-0.00616809	0.364995	0.06175
aggression vs fearfulness	curly	0.0416038	-0.00791614	0.0914396	0.093625	-0.00380128	-0.0960609	0.0838026	0.93275	-0.00380128	-0.0960609	0.0838026	0.93275
sociability vs aggression	curly	0.0364156	-0.0243465	0.0944498	0.221625	0.0317648	-0.0713048	0.134268	0.520625	0.0317648	-0.0713048	0.134268	0.520625
sociability vs fearfulness	curly	0.0173503	-0.0645267	0.0803907	0.658875	0.0836479	-0.0352358	0.21635	0.164125	0.0836479	-0.0352358	0.21635	0.164125
playfulness vs aggression	curly	0.0676802	0.00867496	0.140707	0.024	-0.0226606	-0.140351	0.0851842	0.6885	-0.0226606	-0.140351	0.0851842	0.6885
playfulness vs fearfulness	curly	0.0524273	-0.00826648	0.122355	0.09	0.0369181	-0.078694	0.159572	0.519	0.0369181	-0.078694	0.159572	0.519
